# ATP synthase interactome analysis identifies Mco10 – a new modulator of permeability transition pore in yeast

**DOI:** 10.1101/2022.07.02.498517

**Authors:** Chiranjit Panja, Aneta Wiesyk, Katarzyna Niedźwiecka, Emilia Baranowska, Roza Kucharczyk

## Abstract

In *S. cerevisiae*, the uncharacterized protein Mco10 (**M**itochondrial **c**lass **o**ne protein of **10** kDa) was previously found to be associated with mitochondrial ATP synthase and referred to as a new ‘subunit <u>*l*</u>’. However, recent cryo-EM structures of *S. cerevisiae* ATP synthase could not ascertain Mco10 as a structural subunit of the enzyme, either monomers or dimers, making questionable its role as a structural subunit. The N-terminal part of Mco10 is very similar to Atp19 (subunit *k*) of ATP synthase. The subunit *k*/Atp19, along with the subunits *g*/Atp20 and *e*/Atp21 plays a major role in stabilization of the ATP synthase dimers. In our effort to confidently define the small protein interactome of ATP synthase we similarly found Mco10 associated with ATP synthase of *S. cerevisiae*. We herein investigated the impact of Mco10 on ATP synthase functioning. Biochemical analysis revealed in spite of similarity in sequence and evolutionary lineage, that Mco10 and Atp19 differ significantly in function. This is the first work to show Mco10 is an auxiliary ATP synthase subunit that only functions in permeability transition.
